# Recognition-dependent activation of the RRS1-R/RPS4 immune receptor complex

**DOI:** 10.1101/2025.04.11.646618

**Authors:** Hee-Kyung Ahn, Guanghao Guo, Jan Skłenar, Shania Pin Yin Keh, Sung Un Huh, Michelle T. Hulin, Hayden Burdett, Maria Sindalovskaya, Jihyeon Choi, Nitika Mukhi, He Zhao, Lena Knorr, Mark J. Banfield, Frank L.H. Menke, Wenbo Ma, Jonathan D.G. Jones

## Abstract

The Arabidopsis TIR-NLR immune receptors RPS4 and RRS1 function together to enable recognition of multiple effector proteins including AvrRps4 and PopP2. We show here that both in the presence and absence of effector, RPS4 and RRS1 form an oligomer that does not change in size upon effector provision. Oligomer formation involves interactions between the RPS4 and RRS1 TIR domains and requires nucleotide binding capacity in RPS4. RPS4 mutants that lose TIR domain NADase activity abrogate immune activation but retain oligomerization. A cysteine residue in the RPS4 LRR domain contributes to oligomer stabilization. We propose that upon effector recognition, conformational changes in the complex relieve inhibition of RPS4 TIR domains by RRS1 TIR domains, enabling proximity between RPS4 TIR domains to create NADase activity.
