## Supplemental tables S1-S4 for "Recognition-dependent activation of the RRS1-R/RPS4 immune receptor complex"

### Sheet: Table S1
Table S1. Constructs used in this study
Name	Gene	ID/mutation detail	Tag	Backbone	Promoter	Terminator	Agrobacterium strain	Figure/Table	References
RPS4-Flag	RPS4	AT5G45250	3xFlag	pICSL47751	35S	Tocs	GV3101 Pmp60		This study
RPS4BBmut-Flag	RPS4	AT5G45250; Ile48, Asp49, Asp50 mutation to Ala	3xFlag	pICSL47751	35S	Tocs	GV3101 Pmp60		This study
RPS4E88A-Flag	RPS4	AT5G45250; Glu88 mutation to Ala	3xFlag	pICSL47751	35S	Tocs	GV3101 Pmp60		This study
RPS4C783A-Flag	RPS4	AT5G45250; Cys783 mutation to Ala	3xFlag	pICSL47751	35S	Tocs	GV3101 Pmp60		This study
RPS4C783S-Flag	RPS4	AT5G45250; Cys783 mutation to Ser	3xFlag	pICSL47751	35S	Tocs	GV3101 Pmp60		This study
RPS4C1001A,C1006A-Flag	RPS4	AT5G45250; Cys1001, Cys1006 mutation to Ala	3xFlag	pICSL47751	35S	Tocs	GV3101 Pmp60		This study
RPS4C1020S-Flag	RPS4	AT5G45250; Cys1020 mutation to Ser	3xFlag	pICSL47751	35S	Tocs	GV3101 Pmp60		This study
RPS4-Flag	RPS4	AT5G45250							Huh et al. (2017)
RPS4-GFP	RPS4	AT5G45250							Huh et al. (2017)
RPS4K242A-Flag	RPS4	AT5G45250; Lys242 mutation to Ala	3xFlag	pICSL47751	35S	Tocs	GV3101 Pmp60		This study
RPS4-Strep	RPS4	AT5G45250	Strep	pICSL47751	35S	Tocs	GV3101 Pmp60		This study
RRS1-R-Myc	RRS1-R	AT5G45260 (Ws-2)	4xMyc	pICSL47742	Ubi10	Tnos	GV3101 Pmp60		This study
RRS1-R-twinStrep	RRS1-R	AT5G45260 (Ws-2)	twinStrep	pICSL47742	Ubi10	Tnos	GV3101 Pmp60		This study
RRS1-RAEmut-Myc	RRS1-R	AT5G45260 (Ws-2); Ser25 and His26 mutation to Ala	4xMyc	pICSL47742	Ubi10	Tnos	GV3101 Pmp60		This study
RRS1-R-Flag	RRS1-R	AT5G45260 (Ws-2)							Huh et al. (2017)
RRS1-R-GFP	RRS1-R	AT5G45260 (Ws-2)							Huh et al. (2017)
RRS1-S-Myc	RRS1-S	AT5G45260 (Col-0)	4xMyc	pICSL47742	Ubi10	Tnos	GV3101 Pmp60		This study
RRS1-RK185A-Myc	RRS1-R	AT5G45260 (Ws-2); Lys185 mutation to Ala	4xMyc	pICSL47742	Ubi10	Tnos	GV3101 Pmp60		This study
RRS1-RC289A,C291A-Myc		AT5G45260 (Ws-2); Cys289, Cys291 mutation to Ala	4xMyc	pICSL47742	Ubi10	Tnos	GV3101 Pmp60		This study
Roq1-Flag	Roq1	MF773579	3xFlag						This study
AvrRps4-V5	AvrRps4		V5	pICSL86977	35S	Tocs	GV3101 Pmp60		This study
PopP2-V5	PopP2		V5	pICSL86977	35S	Tocs	GV3101 Pmp60		This study
PopP2 C321A-V5	PopP2	PopP2 Cys321 mutation to Ala	V5	pICSL86977	35S	Tocs	GV3101 Pmp60		This study
GUS-V5	GUS (Beta-glucuronidase)		V5	pICSL86977	35S	Tocs	GV3101 Pmp60		Ahn et al. (2023)
Strep-XopQ	XopQ		Strep						Gift from Brian Staskawicz, Tiancong Qi

### Sheet: Table S2
Table S2. Organisms and genetically modified organisms generated used in this study
Organism	Strain/Accession
Escherichia coli	DH10b
Agrobacterium tumefaciens	GV3101 (pMP60)
Arabidopsis thaliana	Col-0
Nicotiana benthamiana
Nicotiana tabacum	Petit Gerard
Transgenic line	Backbone (for Lv2)	Genes	Tag	Backbone (for Lv1)	Promoter	Terminator	Selection marker	Figure/Table	References
RRS1-R-Myc_RPS4-Flag	pICSL4723	RRS1-R	4x-Myc	pICSL47742	Ubi10	Tnos	AtOle::RFP (FastRed)		This study
		RPS4	3x-Flag	pICSL47751	35S	Tocs
RRS1-R-Flag_RPS4-HA_LexA::AvrRps4	pICSL4723	RRS1-R							Ngou et al. (2020)
		RPS4
		AvrRps4	mNEON		LexA
		XVE			Act2

### Sheet: Table S3
ID	Extra TIR	Start	End	Length	Role in pair NLR	Other name	Aligned with SARM1 E642	Residue no. Aligned with SARM1 E642	Aligned with ROQ1 E86	Aligned with ROQ1 E86	Roq1 BB-loop residues F43-K53	Roq1 BB-loop longer residues E37-E58	Full Sequence
AT1G09665.1_TIR		2	165	163			GLU	81	GLU	81	FIDKDEQKGK-	RHGINFFIDKDEQKGK--DLKH	KRSSSNRKIQVFINFRGEELRCSFVSHLVDAFKRHGINFFIDKDEQKGKDLKHLFARIKQSRMALTIFSKRYAESSWCLDELARIKKRADKCKLRVVPIFFKVKAESVRYQKAEFGRNFWRLAKTSSGEQIKKWKEALESVSDKVGLTLGDKRTNKWVQMYING
AT1G17600.1_TIR		3	178	175	executor	SOC3	GLU	84	GLU	84	FKDDQRLEIGD	SRGIVTFKDDQRLEIGDHISDE	SSSAPRVSKYDVFLSFRGEDTRKTIVSHLYAALDSRGIVTFKDDQRLEIGDHISDELHRALGSSSFAVVVLSENYATSRWCLLELQLIMELMKEGRLEVFPIFYGVDPSVVRHQLGSFSLVKYQGLEMVDKVLRWREALNLIANLSGVVSSHCVDEAIMVGEIARDISRRVTLMHK
AT1G17610.1_TIR		5	167	162	sensor	CHS1	GLU	82	GLU	82	FKSESWKESSK	RNGIKAFKSESWKESSKPIDLR	YSFLLAGRELDVFLSFSGKIALDVDFGYDLSRNGIKAFKSESWKESSFKPIDLRTLEALTESKVAVVMTSDEEVSSVGFLEELIVIIEFQEKRSLTVIPVFLTKHPLDVEKVSQIFPERAKIWRTAIAKLDNIAAQYSFSRNLAVMHGTHRIKQIADDIRLMF
AT1G17615.1_TIR		4	182	178			GLU	86	GLU	86	FKDDVLQSGR-	EMGIRTFKDDVLQSGR-RIASD	SSSSSSATPQKFDVFLSFRGKDTRRTFISFLYKELIEMGIRTFKDDVELQSGRRIASDLLAAIENSKIAVVIISKNYSASPWCLQELVMIMDVEKKGSIIVMPIFYNVEPAHVRRQIEQVAKQFRKHEGRENYETVVSWRQALTNLASISGHCSRDCEDDSKLLDEITKRISDMLFSVT
AT1G27170.1_TIR		9	183	174			GLU	79	GLU	79	FRDNEGMERGD	D-KVRVFRDNEGMERGDEISSS	PHRLKYDVFLSFRGADTRDNFGDHLYKALKDKVRVFRDNEGMERGDEISSSLKAGMEDSAASVIVISRNYSGSRWCLDELAMLCKMKSSLDRRILPIFYHVDPSHVRKQSDHIKKDFEEHQVRFSEEKEKVQEWREALTLVGNLAGYVCDKDSKDDDMIELVVKRVLAELSNTPE
AT1G27170.2_TIR		9	183	174			GLU	81	GLU	81	WNNDDVERGNH	KEQVRVWNNDDVERGNHELGAS	DQRSRLEWDVFLSFQRDARHKFTERLYEVLVKEQVRVWNNDDVERGNHELGASLVEAMEDSVALVVVLSPNYAKSHWCLEELAMLCDLKSSLGRLVLPIFYEVEPCMLRKQNGPYEMDFEEHSKRFSEEKIQRWRRALNIIGNIPGFVYSKDSKDDDMIELVVKRVLAELSNTPE
AT1G27180.2_TIR	y	11	189	178			GLU	83	GLU	83	WNDDLERVDHD	KEELRVWNDDLERVDHDELRPS	PRSRVKWDAFLSFQRDTSHNFTDRLYEALVKEELRVWNDDLERVDHDHDHELRPSLVEAIEDSVAFVVVLSPNYANSHLRLEELAKLCDLKCLMVPIFYKVEPREVKEQNGPFEKDFEEHSKRFGEEKIQRWKGAMTTVGNISGFICGAKTVGDDNEGINREKVDDMIDLVVKKVVAAV
AT1G27180.5_TIR	y	6	187	181			GLU	82	GLU	82	FRDNEGMEKGD	EQNVRVFRDNEGMEKGDKIDPS	VPNRLKYSVFLSFRGFDTRTNFCERLYIALNEKQNVRVFRDNEGMEKGDKIDPSLFEAIEDSAASVIILSTNYANSSWCLDELALLCDLRSSLKRPMIPIFYGVNPEDVRKQSGEFRKDFEEKAKSFDEETIQRWKRAMNLVGNIPGYVCTAKTVGDDNEGINREKVDDMIDLVVKKVVAAV
AT1G31540.1_TIR		2	185	183			GLU	84	GLU	84	FRDNEIERSHS	RSLITAFRDNEIERSHSLWP-D	ASSSSSHNWLYDVFLSFRGEDVRVTFRSHFLKELDRKLITAFRDNEIERSHSLWPDLEQAIKESRIAVVVFSKNYASSSWCLNELLEIVNCNDKIVIPVFYHVDPSQVRHQIGDFGKIFENTCKRQTDEEVKNQWKKALTLVANMLGFDSAKWNDEAKMIEEIANDVLGKLLLTTPKDSEELVG
AT1G47370.1_TIR		7	184	177			GLU	80	GLU	80	IIDK-DEQRGN	RYGIMFIIDK-DEQRGNDLTS-	RYRNVPVPKVFLSFRGEEIRHGFISHLADALERYGIMFIIDKDEQRGNDLTSLLLRIKESKVALVIFSSRFAESRFCMDEIVKMKECVDERKLLVIPIFYKVRARDVSGRTGDFGKKFWALAQKSRGCQIKEWMEALECISNKMGLSLGDGRSEADFIKEIVKEVERVLATFTSEDTE
AT1G51270.1_TIR		354	519	165			GLU	77	GLU	77	FTDEVELRGT-	LEKINVFTDEVELRGT-NLN-Y	TLPQYQVFINFRGDELRNSFVGFLVKAMRLEKINVFTDEVELRGTNLNYLFRRIEESRVAVAIFSERYTESCWCLDELVKMKEQMEQGKLVVVPVFYRLNATACKRFMGAFGDNLRNLEWEYRSEPERIQKWKEALSSVFSNIGLTSDIRSNESKFVDSIVEEVKKVLIK
AT1G52900.1_TIR		27	192	165			GLU	86	GLU	86	FLDNMKPGDK-	SRNLRPFLDNMKPGDK-LFD-H	SSSSSAKPKILHDVFINHRGSDTKRNIATLLYDNLKSRNLRPFLDSKNMKPGDKLFDHINNAILTSKVAVTVFSPNYCDSYFCLHELALIMESRKRVIPIFCDIKPSQLDVMIERVTCSDDEIQRFRWALQEAKDIVGLTFDSYKGNLSEVVTVASDVIVERLVEL
AT1G56510.1_TIR		2	186	184			GLU	85	GLU	85	FDDNG-IERSQ	YNGITMFDDNG-IERSQIIAPA	ASSSSSPRNWRYNVFTSFHGPDVRIKFLSHLRQQFVYNGITMFDDNGIERSQIIAPALKKAIGESRVAIVLLSKNYASSSWCLDELLEILKCKEYIGQIVMTVFYEVDPSHVRKQTGDFGIAFKETCAHKTEEERSKWSQALTYVGNIAGEDFIHWKDEAKMIEKIARDVSTKINVTPCRDFDDM
AT1G56520.1_TIR		2	180	178			GLU	85	GLU	85	FDDNG-IERSQ	YNGITMFDDNG-IERSQIIAPA	ASSSSSPRNWRYNVFTSFHGPDVRIKFLSHLRQQFIYNGITMFDDNGIERSQIIAPALKKAIGESRIAILLLSKNYASSSWSLDELLEILKCKEDIGQIVMTVFYEVDPSDVRNQTGDFGIAFKETCAHKTEEERQKWTQALTYVGNIAGEDFKHWPNEAKMIEKIARDVSDILNVTPC
AT1G56540.1_TIR		4	188	184			GLU	85	GLU	85	FDDQRIER-SQ	YNGITMFDDQRIER-SQIIAPA	SSSSSSRRTWRYNVFTSFHGPDVRKTFLSHLRKQFNYNGITMFDDQRIERSQIIAPALTEAIRESRIAIVLLSKNYASSSWCLDELLEILDCKEQLGQIVMTVFYGVHPSDVRKQTGDFGIAFNETCARKTEEQRQKWSQALTYVGNIAGEHFQNWDNEAKMIEKIASDVSDKLNTTPSRDFDGM
AT1G57630.1_TIR		11	169	158			GLU	86	GLU	86	FVD-H-EMERG	RSAINFFVD-H-EMERGFIGPV	FPSSSLSRTWDYDVFPSFHGEDVRKAFLSQILKKEFGRKAINFFVDHEMERGEFIGPVLKQAIKGSKIALVLLSKNYASSWCCLDELVEIMKKESGQTVITIFYEVDPNEVKKQTGDFGKAFKETCQGKTEEKVQTWRKALEGVGLATIAGFHSSNWFV
AT1G57670.1_TIR		5	174	169			GLU	77	GLU	77	FIDTHEQKGR-	RSNINFFIDTHEQKGR--DLNH	SRPVNQVFINFRGKDIRHGFVSHLKDALKRKNINFFIDTHEQKGRDLNHLFKRIEEATIALVILSPRYGESKWCLEELTTIMDQEEKGQMIVIPIFYKVRTEDVEKQTGEFGHMFWSCDEEASLEEMEKWQVALKAVCNKIGLTLDLKRSEAKFIKKVLKAVEEVLTTIQ
AT1G57830.1_TIR		17	168	151			GLU	77	GLU	77	FIDKYEQRGN-	VHGIYFFIDKYEQRGN-DLTY-	MQLQPRVFINFRGEDIRYGFISHLVAAFEVHGIYFFIDKYEQRGNDLTYLFKRIEESKIVLAIFSGKYAQSKWCLNELATVKKLAEENKLKVIPIFYKVKVGDVRRQKGEFGRNFWNLARISSGEEIKQWKEALEFVSHKMGLELCENRSST
AT1G57850.1_TIR		7	175	168			GLU	78	GLU	78	FVDKDELRGK-	RHGILCFVDKDELRGK-TMT-N	ANDDFHRVFLSFRGDQLRYSFVSHLLDAFERHGILCFVDKDELRGKTMTNLFVRIKESKIALVIFSSRYAESSWCMDELVKMKKRADKGKLQVIPIFYKVRARDVRGQTGEFGETFWALARTSRGDQIMEWKEALECISNKMGLSLGDKSSEADFIKEIVKEVKRVVAE
AT1G57850.2_TIR		1	145	144			GLU	71	GLU	71	---ELR-GK-M	---------ELR-GK-M-T--N	MEQGKKSERSMKKKQRRRWKKREKTREDVNKDKDELRGKTMTNLFVRIKESKIALVIFSSRYAESSWCMDELVKMKKRADKGKLQVIPIFYKVRARDVRGQTGEFGETFWALARTSRGDQIMEWKEALECISNKMGLSLGDKRYS
AT1G60320.1_TIR		18	171	153			GLU	79	GLU	79	FIDKDEQKGK-	LHGINFFIDKDEQKGK-DLKH-	QPPQFQDQVFINFRGEEIRYSFLSHLAAAFELHGINFFIDKDEQKGKDLKHLFKRIKQSQIALAIFSERYAESPWCLNELAKMKKLAKKGKLNVVPIFYKVEVNDVRHQEGKFGSNFWKLAKISSGDEIKKWKEALEFFSNKMGLTLCGKRYST
AT1G61105.1_TIR		20	182	162			GLU	84	GLU	84	FLDSLKPGDR-	RQRLTAFLDSLKPGDR-LFV-E	NPTLPYPNPCDIFINHRGIDTKKTISGLLYDCFTRQRLTAFLDSKSLKPGDRLFVEIDMAIKACGVGIAVFSPRYCDSYFCLHELALLVKNKKRVIPIFCDVKPSELCVKDDKTRPAAEIRRFQLALEEAKYTVGLTFDTSNGDWSEFLAMASDAVTKNLLEV
AT1G63730.1_TIR		2	189	187			GLU	85	GLU	85	FDDQR-IERGQ	CNGITMFDDQR-IERGQTISPE	ASSSSSPRTWRYRVFTSFHGPDVRKTVLSHLRKQFICNGITMFDDQRIERGQTISPELTRGIRESRISIVVLSKNYASSSWCLDELLEILKCKEDIGQIVMTVFYGVDPSDVRKQTGEFGIRFSETWARKTEEEKQKWSQALNDVGNIAGEHFLNWDKESKMVETIARDVSNKLNTTISKDFEDMVGI
AT1G63740.1_TIR		1	146	145			GLU	44	GLU	44	FDDQA-IERGQ	-----MFDDQA-IERGQTISPE	MFDDQAIERGQTISPELTRGIRESRISIVVLSKNYASSSWCLDELLEILKCKEDIGQIVMTVFYGVDPSDVRKQTGDILKVFKKTCSGKTEEKRRRWSQALNDVGNIAGEHFLNWDNESKMMEKIARDISNKVNTTISRDFEDMVG
AT1G63740.2_TIR		31	217	186			GLU	85	GLU	85	FDDQAI-ERGQ	CNGTTMFDDQAI-ERGQTISPE	ASSSSSPRTWRYRVFTSFHGPDVRKTFLSHLRKQFICNGTTMFDDQAIERGQTISPELTRGIRESRISIVVLSKNYASSSWCLDELLEILKCKEDIGQIVMTVFYGVDPSDVRKQTGDILKVFKKTCSGKTEEKRRRWSQALNDVGNIAGEHFLNWDNESKMMEKIARDISNKVNTTISRDFEDMVG
AT1G63750.3_TIR		7	190	183			GLU	85	GLU	85	FDDEKI-KRGG	GKGITMFDDEKI-KRGGDLSPS	SPSSSKPHNYKFKVFSSFHGPDVRKTLLSNLREHFQGKGITMFDDEKIKRGGDLSPSLKRAIKTSKISIVILSQKYASSSWCLDELLEIMKRKKAMKQIVMTVFYGVEPSDVRKQTGDFGIAFNKTCVNKTDKERKEWSKALTDVSNIAGEDFKKWDNEANMIKKIARDVSYKLNATPSKDFED
AT1G63860.1_TIR		5	187	182			GLU	83	GLU	83	FDDQG-IERSE	FNGITMFDDQG-IERSEEIAPS	ASSSSCNYKYIVFPSFHGPDVRKTLLSHMRKQFDFNGITMFDDQGIERSEEIAPSLKKAIKESRISIVILSKKYASSSWCLDELVDILKRKKAMKQIVMTVFYGVEPFEVRNQTGEFGIAFNETCARKTDEERQKWSKALNEVANIAGEDFLRCDNEAKRIEKIARDVSNKLNATPCRDFDGM
AT1G63870.1_TIR		7	191	184			GLU	84	GLU	84	FDDQGI-ERSE	FNGITMFDDQGI-ERSEEIVPS	PSSISSCNYRFNVFSSFHGPNVRKTLLSHMRKQFNFNGITMFDDQGIERSEEIVPSLKKAIKESRISIVILSKKYALSRWCLDELVEILKCKEVMGHIVMTIFYGVEPSDVRKQTGEFGFHFNETCAHRTDEDKQNWSKALKDVGNIAGEDFLRWDNEAKMIEKIARDVSDKLNATPSRDFNGMV
AT1G63880.1_TIR		3	190	187			GLU	85	GLU	85	FDDQK-IVRSA	RNGITMFDDQK-IVRSATIGPS	SPSSFSSQNYKFNVFASFHGPDVRKTLLSHIRLQFNRNGITMFDDQKIVRSATIGPSLVEAIKESRISIVILSKKYASSSWCLDELVEILECKKAMGQIVMTIFYGVDPSDVRKQIGKFGIAFNETCARKTEEERQKWSKALNQVSNIAGEDFLRWDNEAIMIEKIARDVLDKLNATPSRDFDGMVGI
AT1G64070.1_TIR		3	189	186			GLU	85	GLU	85	FDDQRI-LRGE	NNGITMFDDQRI-LRGETISPA	SSSSSASRTWRYRVFTSFHGSDVRTSFLSHFRKQFNNNGITMFDDQRILRGETISPALTQAIRESRISIVLLSKNYASSGWCLDELLEILKCKDDMGQIVMTVFYGVDPSDVRKQTGEFGIAFNETCACRTEEERQKWSQALNYVGNIAGEHLLNWDNEAKMIEKIARDVSEKLNVTPCRDFDGMVG
AT1G65390.1_TIR		12	192	180			GLU	83	GLU	83	FIDEQE-ERGK	KEKINVFIDEQE-ERGKYLIS-	SSNVSLIPTGPQVFINFRGKDLRKGFMSFLKPALKKEKINVFIDEQEERGKYLISLFDTIGESKIALVIFSEGYCESHWCMDELVKIKEYMDQNRLIIIPIFYRLDLDVVKDLTGKFGDNFWDLVDKYQPEPKKLHKWTEALFSVCELFSLILPKHSDISDRDFVKSIVKAVKKVQKNFFQ
AT1G65850.1_TIR		23	209	186			GLU	84	GLU	84	FIDNE-IKRGE	RSGITPFIDNE-IKRGESIGLE	PSSSSSHKWTHQVFPSFRGEDVRRGFLSHIHKEFQRKGITPFIDNEIKRGESIGLEIIHAIRESKIAIVLLSRNYASSSWCLDELVEIMKCKEEFSQIVIPIFYRVDPSDVKKLTGNFGNVFKNNCVGKTNEVIRKWRQALAKMGTTTGYDSRNWDNEATMIENIATDISNMLNYSTPSRDFDGLIG
AT1G66090.1_TIR		15	202	187			GLU	85	GLU	85	FDDQRMER-SQ	TNGITMFDDQRMER-SQTLAPT	SLSSPSPCTWRYMTFTSFHGPDVRNTFLSHLRKQFNTNGITMFDDQRMERSQTLAPTLTQAIRESKIYIVLLSKNYASSSWCLDELLEILNCKEKRGQRVMTIFYGVNPSDVRKQTGEFGIAFNETCARKTEEERRKWSHALTCVGNITGVHVQDRDDEANMIEKIATDVSEKLNATESKDFDEMVGI
AT1G69550.1_TIR		69	247	178			GLU	85	GLU	85	FIDNE-IRRGE	RSGITPFIDNE-IRRGESIGPE	SPPSSLSCTGTHHVFPSFRGDDVRRNFLSHIQKEFRRKGITPFIDNEIRRGESIGPELIKAIRESKIAIVLLSRNYASSKWCLEELVEIMKCKKEFGLTVFAIFYEVDPSHVKKLTGEFGAVFQKTCKGRTKENIMRWRQAFEEVATIAGYDSRNWENEAAMIEEIAIEISKRLINSSP
AT1G72840.1_TIR		4	182	178	executor	TNL40	GLU	86	GLU	86	FKDDRSLEIGD	NNGVLTFKDDRSLEIGDTIADG	SSSSSATRLRHYDVFLSFRGVDTRQTIVSHLYVALRNNGVLTFKDDRKLEIGDTIADGLVKAIQTSWFAVVILSENYATSTWCLEELRLIMQLHSEEQIKVLPIFYGVKPSDVRYQEGSFATAFQRYEADPEMEEKVSKWRRALTQVANLSGKHSRNCVDEADMIAEVVGGISSRLPRM
AT1G72850.1_TIR		3	166	163	sensor	TN4	GLN	67	GLN	67	NFKDD------	QKDITTNFKDD----------S	SSSKFEVFLSFCSEDPSKTFVSVLDRWLEQKDITTNFKDDSFLAEESKLAVVVVSESYPISVLCLNQLEKIVNSHSEGRLSILPIFYGVDPYNVRKQTGYLAEPFQELGEGYPDDKIQEWRVSLTKLTNIPALDSRYWSNEADMIELIANEILSISNRKPLTAK
AT1G72860.1_TIR		1	178	177	executor	TNL60	GLU	86	GLU	86	FKDDKKLELGD	DKGVVTFKDDKKLELGDSISEE	MASSSSSPIWKYDVFLSFRGEDTRKNIVSHLHKQLVDKGVVTFKDDKKLELGDSISEEISRAIQNSTYALVILSENYASSSWCLDELRMVMDLHLKNKIKVVPIFYGVDPSHVRHQTGSFTFDKYQDSKMPNKVTTWREALTQIASLAGKDFETCEDEASMIEEIVKDISKKLLIMQP
AT1G72870.1_TIR		4	177	173	sensor	TN5	VAL	82	VAL	82	YKF-EN-QQAK	QKEIRTYKF-EN-QQAKRISSE	SSSSSEHKVFLSFRREDTGRTFVSHLYRSLDQKEIRTYKFENQQAGDGKRISSEVKQAINESRIAVVVISENYVSSVLCLDVLAKIIERLPLIKIETVFYEVDPGDLTRPTGKFADDFRRHEARENRRTVNRWRDALDQLVSITNSNFCSRNWEDDSKMIDDLIIRLINIYFSK
AT1G72890.1_TIR		28	208	180			GLU	86	GLU	86	FKDDEE-LEGR	SKGIRTFKDDEE-LEGRPIPPE	SSSSSSFTPQKFDVFLSFRGKDTRKNFVSFLYKALVSKGIRTFKDDEELERGRPIPPELRQAIKGSRIAVVVVSVTYPASSWCLEELREILKLEKLGLLTVIPIFYEINPSDVRRQSGVVSKQFKKHEKRQSRERVKSWREALTKLASLSGECSKNWEDDSKLVDGITEKISTKLFSEKPR
AT1G72900.1_TIR		2	188	186			GLU	83	GLU	83	FKDDKELENGQ	GRDIRTFKDDKELENGQMISPE	SSATATYNYDVFLSFRGPDTRRKFISFLYKELVGRDIRTFKDDKELENGQMISPELILAIEDSRFAVVVVSVNYAASSWCLDELVKIMDIQKNKGSITVMPIFYGVNPCHLRRQIGDVAEQFKKHEAREKDLEKVLKWRQALAALADISGDCSGEDDSKLVDVIADKISKELMIVTRISNGRNLVGI
AT1G72910.1_TIR		1	185	184			GLU	83	GLU	83	FKDDKELENGQ	RRSIRTFKDDKELENGQRISSE	MSSHTATKYDVFLSFRGHDTRQNFISFLYKELVRRSIRTFKDDKELENGQRISSELKRTIEVSRFAVVVVSETYAASSWCLDELVTIMDFEKKGSITVMPIFYGVEPNHVRWQTGVLAEQFKKHGSREDHEKVLKWRQALTNFAQLSGDCSGDDDSKLVDKIANEISNKKTIYATINNGKNLVGI
AT1G72920.1_TIR		5	188	183			GLU	79	GLU	79	FKDDKELENGR	RRSIRTFKDDKELENGRRISPE	TATKYDVFLSFRGLDTRRNFISFLYKELVRRKIRTFKDDKELENGRRISPELKRAIEESKFAVVVVSVNYAASPWCLDELVKIMDFENKGSITVMPIFYGVDPCHLRRQIGDVAEQFKKHEAREEDHEKVASWRRALTSLASISGECSLKWEDEANLVDEIADKISKNLMTVTTISNGRDLVGI
AT1G72930.1_TIR		1	176	175			GLU	83	GLU	83	FKDDKELENG-	RRSIRTFKDDKELENG-QRFSP	MSSHTATKYDVFLSFRGHDTRHNFISFLYKELVRRSIRTFKDDKELENGQRFSPELKSPIEVSRFAVVVVSENYAASSWCLDELVTIMDFEKKGSITVMPIFYGVEPNHVRWQTGVLAEQFKKHASREDPEKVLKWRQALTNFAQLSGDCSGDDDSKLVDKIANEISNKKTIYATI
AT1G72940.1_TIR		5	188	183			GLU	79	GLU	79	FKDDKELENGR	RRSIRTFKDDKELENGRRISPE	TATKYDVFLSFRGVDTRRNFISFLYKEFVRRKIRTFKDDKELENGRRISPELKRAIEESKFAVVVVSVNYAASPWCLDELVKIMDFENKGSITVMPIFYGVDPCHLRRQIGDVAEQFKKHEAREEDHEKVASWRRALTSLASISGDCSSKCEDEAKLVDEIADKISKNLMTVTTISNGKNLVGI
AT1G72950.1_TIR		2	188	186			GLU	84	GLU	84	FKDDKELKNGR	RRNIRTFKDDKELKNGRRITPE	SDSSNTLPKFDVFLSFRGLDTRRSFISFLYKELIRRNIRTFKDDKELKNGRRITPELIRAIEGSRFAVVVVSVNYAASRWCLEELVKIMDFENMGSLKVMPIFYGVDPCHVRRQIGEVAEQFKKHEGREDHEKVLSWRQALTNLASISGDCSWKWEDDSKMVEEITDRISKELMIDTTRSNGSDLEG
AT2G03030.1_TIR		5	180	175			GLU	75	GLU	75	FVDKYEQRGK-	RNEINFFVDKYEQRGK-DLKN-	SPTQVFLNYRGEQLRRSFVSHLIDAFERNEINFFVDKYEQRGKDLKNLFLRIQESKIALAIFSTRYTESSWCLDELVKIKKLADKKKLHVIPIFYKVKVEDVRKQTGEFGDNFWTLAKVSSGDQIKKWKEALECIPNKMGLSLGDKSSEADFIKEVVKAVQCVVATIGLEEEEENH
AT2G03300.1_TIR		5	179	174			GLU	75	GLU	75	FVDKYEQRGK-	RNEINFFVDKYEQRGK-DLKN-	SPTQVFLNYRGEQLRRSFVSHLIDAFERNEINFFVDKYEQRGKDLKNLFLRIQESKIALAIFSTRYTESSWCMDELVKIKKLADKRKLHVIPIFYKVKVEDVRKQTGEFGDNFWTLAKVSSGDQIKKWKEALECIPNKMGLSLGDKSDEADFIKEVVKAVQCVVATIGLEEEENH
AT2G14080.1_TIR		45	232	187			GLU	85	GLU	85	FIDNN-IERSK	RSGIDTFIDNN-IERSKSIGPE	SPQSSLSCNQKHDVFPSFHGADVRKSFLSHILKEFKRKGIDTFIDNNIERSKSIGPELIEAIKGSKIAVVLLSKDYASSSWCLNELVEIMKCRKMLDQTVMTIFYEVDPTDVKKQTGDFGKVFKKTCMGKTNAVSRKWIEALSEVATIAGEHSINWDTEAAMIEKISTDISNKLNNSTPLRDFDGLVG
AT2G16870.1_TIR		2	188	186			GLU	84	GLU	84	FDDQK-IVRSQ	CNGITMFDDQK-IVRSQTIAPS	ASSSSSRTWNYRVFASFHGPDVRKSFLSHFRKQFICNGITMFDDQKIVRSQTIAPSLTQGIRESKISIVILSKNYASSTWCLNELLEILKCREDIGQIVMTVFYGVDPSDVRKQTGEFGTVFNKTCARRTEKERRNWSQALNVVGNIAGEHFLNWDNEAEMIEKIARDVSEKLNMTPSSDFDGMVGI
AT2G17050.2_TIR		1146	1326	180	sensor		GLU	83	GLU	83	VYSGFGKSMS-	WIGITVVYSGFGKSMS--RP-E	TSPSLLQRRSHQVFLSFSEDVPRYFVSYLIKKLKWIGITVVYSGFMGGKSMSRPEVTQAIEESSISVVILSKDYVSSSKCLDELVEIIRWREENLGNRVMPIYYEMGTSDVMKQAKTIGNRLVETYLGKVVEKPELRWMRALAYIVNIVGESSQYWVDKAKMIEKTVVDVSNQMNILESNE
AT2G17055.1_TIR		1	135	134			GLU	74	GLU	74	SSSFV------	RSGLISSSSFV--------EIK	MTYMVYISFHKGEDRIRYSFLSHLSASLRRKGLISSSSFVHHSSNEIKIEKTKFKAFLVVISWKYVLSAECLDELAEIADQNVVVPVFYCITQSDVKHQCRLDILRDTFPLEDYSAERVSRWIYALNKTTKSYKL
AT2G17060.1_TIR		12	182	170	executor		GLU	79	GLU	79	FTDN-MEPKGR	KNGINVFTDN-MEPKGRNQKI-	MEASRQPQVFINFRGSELRYTFVYYLRTALVKNGINVFTDNMEPKGRNQKILFKRIEESKIALAIFSSRYTESSWCLEELVKMKECMDAEKLVIIPIFYIVTPYTIKKQMGDFGDKFRVLVDYVDDVTEKKWTDALKSVPLILGITYDGQSEEQLLINQIVGEVQRVIKII
AT2G20142.1_TIR		1	170	169			GLU	81	GLU	81	FLYDELPADE-	RSRIKTFLYDELPADE-RYE-E	MNSSPKMKHDVFISFRSKDTRDNFVSHLCGCLRRKRIKTFLYDELPADERYEESLKAIEVSKISVIVFSENFGDSRWCLDEVVAILKCKEKFGQIVIPVLYHVDPLDIENQTGSFGDAFAKRRDKAEQLQEWKDSFTEAINLPGWSTAYLSDEEMLVNGIAREIENKLLR
AT2G32140.1_TIR		11	193	182			GLU	83	GLU	83	FIDEHEVRGK-	KKNINVFIDEHEVRGK-DLIS-	SSNVSVIPTGPQVFISFRGKELRKGFISFLVPALKKKNINVFIDEHEVRGKDLISLFRRIGESKIALVIFSEGYTESKWCLDELVQIKKCVDQKKIIAIPIFYKLDPAVVKGLKGKFGDKFRDLIERYHHEPERYQKWTEALTSVSRTFALCLPEHSDKSEKDFIRSIIKEVKKALSNISRER
AT3G04210.1_TIR		55	242	187			GLU	85	GLU	85	FIDKD-IKRGK	SKGIDIFIDKD-IKRGKSIGPE	SSSSTSSPGRKHQVFPSFHGADVRKSFLSHIMKEFKSKGIDIFIDKDIKRGKSIGPELTEAIRGSRVAIVFLSRKYASSSWCLNELALIMKCRKELGLTVMTLFYDLDPTDVRKQTGDFGMAFKETCKGKTKDEIGRWRHALEEVAKIAGYHSSIWDNEADMIGIVTTDISNTLNISTPSSDFSDLVG
AT3G04220.1_TIR		56	239	183			GLU	81	GLU	81	FVDNN-IKRGE	RQGITPFVDNN-IKRGESIGPE	SLSLTRKYDVFPSFRGEDVRKDFLSHIQKEFQRQGITPFVDNNIKRGESIGPELIRAIRGSKIAIILLSKNYASSSWCLDELVEIIKCKEEMGQTVIVIFYKVDPSLVKKLTGDFGKVFRNTCKGKERENIERWREAFKKVATIAGYDSRKWDNESGMIEKIVSDISEMLNHSTPSRDFDDLIG
AT3G44400.1_TIR		40	213	173			GLU	82	GLU	82	FIDNN-IERSK	RSGIDTFIDNN-IERSKSIGPE	TSVSRNWKHDVFPSFHGADVRRTFLSHIKESFRRKGIDTFIDNNIERSKSIGPELKEAIKGSKIAIVLLSRKYASSSWCLDELAEIMKCREMVGQIVMTIFYEVEPTDIKKQTGEFGKAFTKTCRGKTKEHIERWRKALEDVATIAGYHSHKWCDEAEMIEKISTDVSKDFDDF
AT3G44480.1_TIR		90	274	184			GLU	82	GLU	82	FIDNN-IERSK	RSGIDTFIDNN-IERSKSIGPE	TSVSRNWKHDVFPSFHGADVRRTFLSHIMESFRRKGIDTFIDNNIERSKSIGPELKEAIKGSKIAIVLLSRKYASSSWCLDELAEIMKCRQMVGQIVMTIFYEVDPTDIKKQTGEFGKAFTKTCRGKPKEQVERWRKALEDVATIAGYHSHSWRNEADMIEKISTDVSNMLNSFTPSRDFDGLVG
AT3G44630.1_TIR		87	270	183			GLU	81	GLU	81	FIDNN-IERSK	RSGIDTFIDNN-IERSKSIGPE	SVSRNWKHDVFPSFHGADVRRTFLSHIMESFRRKGIDTFIDNNIERSKSIGPELKEAIKGSKIAIVLLSRKYASSSWCLDELAEIMKCRQMVGQIVMTIFYEVEPTDIKKQTGEFGKAFTKTCRGKPKEQVERWRKALEDVATIAGYHSHSWRNEADMIEKIATDVSNMLNSFTPSRDFDGLVG
AT3G44670.1_TIR		85	270	185			GLU	83	GLU	83	FIDNN-IERSK	RSGIDPFIDNN-IERSKSIGHE	PTSVSRIWKHHVFPSFHGADVRKTILSHILESFRRKGIDPFIDNNIERSKSIGHELKEAIKGSKIAIVLLSKNYASSSWCLDELAEIMKCRELLGQIVMTIFYEVDPTDIKKQTGEFGKAFTKTCKGKTKEYVERWRKALEDVATIAGEHSRNWRNEADMIEKIATDVSNMLNSFTPSRDFDGLVG
AT3G51560.1_TIR		3	159	156	sensor		GLU	75	GLU	75	FIR-EN-GSD-	RRGISSFIR-EN-GSD--SESN	DCSDVYISFDRSEDTVRYSFVSHLCAAFRRRGISSFIRENGSDSESNGFSKLETSRASVVVFSEKYSSSKSCMEELVKVSERRRKNCLAVVPVFYPVTKSFMKKQIWNLGDVRSDWPSALLETVDLPGHELYDTQSDSDFVEEIVADVREKLNMSDN
AT3G51570.1_TIR		16	185	169	executor		GLU	76	GLU	76	FID-TNEEKGK	RHGVNIFID-TNEEKGKPLHV-	PPQHQVFVNFRGEELRNSFVSHLRSALVRHGVNIFIDTNEEKGKPLHVFFQRIEESRIALAIFSVRYTESKWCLNELVKMKECMDKGKLLIIPIFYKVKAYEVRYQKGRFGCVFKNLRNVDVHKKNQWSEALSSVADRIGFSFDGKSDEHNFINGIVEEVKEALSKILLD
AT4G04110.1_TIR		41	212	171			GLU	76	GLU	76	FKDNE-IERSQ	RSLIIAFKDNE-IERSQSLNPD	WVLYVFPSFSVEDIRQTFLSHFLKDLDRKLIIAFKDNEIERSQSLNPDLKRPIRDSRIAIVIFSKNYASSSWCLNELLEIVRCKEDSNRLVVIPVFYGLDPSHVRKQIGNFGKIFKKTCQNRTEDEINLRRRALIDVANTLGYHSTICKANMTKEITNDVLVKLNLTPSNDI
AT4G08450.1_TIR		3	183	180			GLU	82	GLU	82	FKDNE-IERGN	RSMIIAFKDNE-IERGNSIGTE	SSSSHNWVYDVFTSFSGEDIRVTFLTHFLKELDRKMIIAFKDNEIERGNSIGTELIQAIKDSRIAVVVFSKKYSSSSWCLNELVEIVNCKEIVIPVFYDLDPSDVRKQEGEFGESFKETCKNRTDYEIQRWGQALTNVANIAGYHTRKPNNEAKLIEEITNDVLDKLMKLTPSKDFDEFFG
AT4G09420.1_TIR		1	180	179			GLU	83	GLU	83	KDDDLEKGVSS	ENGITMKDDDLEKGVSSLGS-E	MYSSSSSSTPKFDVFLSFSVEAETLVSDLRSSFSENGITMKDDDLEKGVSSLGSERSEGIRESKVAVVVISQSYAISAQCLNELQTIVNFHDERRISILPIFYGVDYDDVRNQIKELAASFRKLGKEYPSEKVQAWMIALIKLINISRSDSRIHDDETTIDMVITSQVKQILLDKDKQIN
AT4G09430.1_TIR		1	181	180			GLU	89	GLU	89	FKDDKELEEGD	DVGIRTFKDDKELEEGDIISEK	MASSSTSSPTRVKEYDVFLSFRGADTRNNIVSYLHKALVDVGIRTFKDDKELEEGDIISEKLVNAIQTSWFAVVVLSEKYVTSSWCLEELRHIMELSIQDDIIVVPIFYKVEPSDVRYQKNSFEVKLQHYRDPEKILKWKGALTQVGNMSGKHFQTCSDEATNIAEIVSKISNRLRKMKPT
AT4G11170.1_TIR		3	186	183			GLU	82	GLU	82	FRDDH-IKRSH	SKGIVTFRDDH-IKRSHTIGHE	SSSSNSWRYDVFPSFRGEDVRNNFLSHLLKEFESKGIVTFRDDHIKRSHTIGHELRAAIRESKISVVLFSENYASSSWCLDELIEIMKCKEEQGLKVMPVFYKVDPSDIRKQTGKFGMSFLETCCGKTEERQHNWRRALTDAANILGDHPQNWDNEAYKITTISKDVLEKLNATPSRDFNDLVG
AT4G11340.1_TIR		221	462	241			GLU	77	GLU	77	VTDEDAPRGKP	KNGINVVTDEDAPRGKPI-DEN	PPQHQVFVSFRGSDVRYNFFSFLKDALIKNGINVVTDEDAPRGKPIDENLLKLIKDSRIAVVIFSENYPESTWCLDELVEIEKQMDLKMLDSCPIFFEVETCHVKLQVARSTFNYNLLQLEHDERKKARQISKKAWEDAEKRFEGWRKALISVASRLGLTYKKGSNQATFVNEIVEKVKAMLDNVSSSHITPQHQVYISFRSREIRNKFSSLLRAALRRSGINVLLDDENITRIESRDEVDR
AT4G12010.1_TIR		2	185	183	executor	DSC1	GLU	82	GLU	82	FIDDRLRRGD-	LRGIDSFIDDRLRRGD-NLTA-	ESSSPSSAEFDVFLSFRGFDTRNNFTGHLQKALRLRGIDSFIDDRLRRGDNLTALFDRIEKSKIAIIVFSTNYANSAWCLRELVKILECRNSNQQLVVPIFYKVDKSDVEKQRNSFAVPFKLPELTFPGVTPEEISSWKAALASASNILGYVVKEISTSEAKLVDEIAVDTFKKLNDLAPSGNE
AT4G12020.1_TIR		661	809	148	sensor	MAPKKK11	-	-	-	-	YEKF---N--E	RRGISVYEKF---N--EVD---	RFSSSKDYDVVIRYGRADISNEDFISHLRASLCRRGISVYEKFNEVDALPKCRVLIIVLTSTYVPSNLLNILEHQHTEDRVVYPIFYRLSPYDFVCNSKNYERFYLQDEPKKWQAALKEITQMPGYTLTDKSESELIDEIVRDALKVLC
AT4G14370.1_TIR		1	145	144			GLU	44	GLU	44	-FDDQEIERSQ	-------FDDQEIERSQTIAPA	MFDDQEIERSQTIAPALIKAIKESRISIILLSKNYASSSWCLDELLEIVKCKEAMGQIVMTVFYGVDPSDVRKQTGEFGRSFNETCSRSTKEKRRKWSQALNHVGNIAGEHFQNWDNESKMIEKISRDISNKLNSTISRDFDDMV
AT4G14370.2_TIR		3	188	185			GLU	85	GLU	85	FDDQEIER-SQ	YNGITMFDDQEIER-SQTIAPA	SSSSSSSRTWRYRVFTSFHGADVRKTFLSHLRKQFNYNGITMFDDQEIERSQTIAPALIKAIKESRISIILLSKNYASSSWCLDELLEIVKCKEAMGQIVMTVFYGVDPSDVRKQTGEFGRSFNETCSRSTKEKRRKWSQALNHVGNIAGEHFQNWDNESKMIEKISRDISNKLNSTISRDFDDMV
AT4G16860.1_TIR		2	176	174			GLU	85	GLU	85	FMDHG-IVRSC	RRSINTFMDHG-IVRSCIIADA	ASSSSSPSSRRYDVFPSFSGVDVRKTFLSHLIEALDRRSINTFMDHGIVRSCIIADALITAIREARISIVIFSENYASSTWCLNELVEIHKCYKKGEQMVIPVFYGVDPSHVRKQIGGFGDVFKKTCEDKPEDQKQRWVKALTDISNLAGEDLRNGPTEAFMVKKIANDVSNKLF
AT4G16890.1_TIR		15	194	179			GLU	79	GLU	79	IDDEI--ERSR	GKAITFIDDEI--ERSRSIGPE	SSGSRRYDVFPSFRGEDVRDSFLSHLLKELRGKAITFIDDEIERSRSIGPELLSAIKESRIAIVIFSKNYASSTWCLNELVEIHKCYTNLNQMVIPIFFHVDASEVKKQTGEFGKVFEETCKAKSEDEKQSWKQALAAVAVMAGYDLRKWPSEAAMIEELAEDVLRKTMTPSDDFGDLVG
AT4G16900.1_TIR		5	177	172			GLU	81	GLU	81	FMDHG-IERSR	RRSINTFMDHG-IERSRTIAPE	SSSCSRRYDVFPSFSGVDVRKTFLSNLLEAFDRRSINTFMDHGIERSRTIAPELISAIREARISIVIFSKNYASSTWCLDELVEIHNRLNDWGQLVISVFYDVDPSEVRKQTGEFGDVFKKTCEDKEEDQKQRWMQALVDITNIAGEDLRNGPSEAAMVVKIANDVSNKLISP
AT4G16920.1_TIR		3	171	168			GLU	80	GLU	80	FMDHV-IERSC	RRSINTFMDHV-IERSCIIADA	AASSSGSDIFPSFSGEDVRKNFLSHLLKQLNRRSINTFMDHVIERSCIIADALISAIREARISIVIFSKNYAASTWCLNELVEIDNCSKYFGQKVIPVFYDVDPSHVRKQIGEFGKVFKKTCEDKPADQKQRWVKALTDISNIAGEDLRNGPNDAHMVEKIANDVSNKL
AT4G16940.1_TIR		1	134	133			GLU	42	GLU	42	-------RSC-	-------------RSC-IIADE	MDHGIVRSCIIADELITAIREARISIVIFSENYASSTWCLNELVEIHKCHKDKDLDQMVIPVFYGVDPSHVRKQIGGFGDVFKKTCEDKPEDQKQRWVKALTDISNLAGEDLRNGPSEAAMVVKIANDVSNKLF
AT4G16950.1_TIR		3	190	187			GLU	83	GLU	83	FIDHG-IERSR	GKSINTFIDHG-IERSRTIAPE	ASSSSGRRRYDVFPSFSGVDVRKTFLSHLIEALDGKSINTFIDHGIERSRTIAPELISAIREARISIVIFSKNYASSTWCLNELVEIHKCFNDLGQMVIPVFYDVDPSEVRKQTGEFGKVFEKTCEVSKDKQPGDQKQRWVQALTDIANIAGEDLLNGPNEAHMVEKISNDVSNKLITRSKCFDDFVG
AT4G16960.1_TIR		2	178	176			GLU	85	GLU	85	FMDHG-IVRSC	RRSINTFMDHG-IVRSCIIADE	ASSSSSPSSRRYDVFPSFSGVDVRKTFLSHLIEALDRRSINTFMDHGIVRSCIIADELITAIREARISIVIFSENYASSTWCLNELVEIHKCHKDKDLDQMVIPVFYGVDPSHVRKQIGGFGDVFKKTCEDKPEDQKQRWVKALTDISNLAGEDLRNGPSEAAMVVKIANDVSNKLF
AT4G16990.1_TIR		4	183	179			GLU	79	GLU	79	FNDNRI-ERSR	RSFINTFNDNRI-ERSRSITPE	SSSQSYDVFPNFRGEDVRHSLVSHLRKELDRKFINTFNDNRIERSRKITPELLLAIENSRISLVVFSKNYASSTWCLDELVKIQECYEKLDQMVIPIFYKVDPSHVRKQTGEFGMVFGETCKGRTENEKRKWMRALAEVAHLAGEDLRNWRSEAEMLENIAKDVSNKLFPPSNNFSDFVG
AT4G19500.1_TIR.1	y	7	182	175	sensor	RPP2A	GLU	78	GLU	78	FTDHGMERNL-	RRLINTFTDHGMERNL-PIDAE	GSRRYDVFPSFSKVDVRRSFLAHLLKELDRRLINTFTDHGMERNLPIDAELLSAIAESRISIVIFSKNYASSTWCLDELVEIHTCYKELAQIVVPVFFNVHPSQVKKQTGEFGKVFGKTCKGKPENRKLRWMQALAAVANIAGYDLQNWPDEAVMIEMVADDVSKKLFKSSNDFSD
AT4G19500.1_TIR.2	y	574	737	163	sensor	RPP2A	VAL	80	HIS	76	LTYNLL-G-RE	KQGFIPLTYNLL-G-RENL---	REKECILVFSCHDNLDVDETSFIEAISKELHKQGFIPLTYNLLGRENLDEEMLYGSRVGIMILSSSYVSSRQSLDHLVAVMEHWKTTDLVIIPIYFKVRLSDICGLKGRFEAAFLQLHMSLQEDRVQKWKAAMSEIVSIGGHEWTKGSQFILAEEVVRNASLRL
AT4G19510.4_TIR		46	223	177	executor	RPP2B	GLU	84	GLU	84	FSD-AK-LRGG	GKGIDVFSD-AK-LRGGYISL-	SSSSIVLSKCEFDVFVSFRGADTRHDFTSHLVKYLRGKGIDVFSDAKLRGGEYISLLFDRIEQSKMSIVVFSEDYANSWWCLEEVGKIMQRRKEFNHGVLPIFYKVSKSDVSNQTGSFEAVFQSPTKIFNGDEQKIEELKVALKTASNIRGFVYPENSSEPDFLDEIVKNTFRMLNEL
AT4G19520.1_TIR.1	y	3	163	160	sensor	RPP2C	GLU	78	GLU	78	FASEDSASDDR	RSGVSVFASEDSASDDRFAE-E	DGKEVYISFNRWEDTIRHSFVSHLSAEFQRKGVSVFASEDSASDDRFAEESDAAIAKARVSVVIFSENFASSKGCLNEFLKVSKCRRSKGLVVVPVFYGLTNSIVKKHCLELKKMYPDDKVDEWRNALWDIADLRGGHVSSHKRSDSELVEKIVADVRQKL
AT4G19520.1_TIR.2	y	1392	1566	174	sensor	RPP2C	GLN	79	GLN	79	CIGDK--I-L-	YKGIRICIGDK--I-L-SRSL-	ASGSPCNRNNDVFVSFHGKDFRKQFISDFLKKLVYKGIRICIGDKILSRSLINKVIKESSIAVVVFSENYASSSLCLLQLMEIMKCWEELGQVVMPIFYKVNPSDIRNQSGHFGKGFKKTCKKTINDERQRWSRALTDAASIAGECSLNWASDADMIEKVANDIRKKLISSKKLG
AT4G19530.1_TIR		9	184	175	executor	RPP2D	GLU	79	GLU	79	FIDEAVEKGE-	GKQINVFIDEAVEKGE-NLDN-	SSVPQQHQVFLNFRGDELRNNFVSHLDKALRGKQINVFIDEAVEKGENLDNLFKEIEKSRIALAIISQKYTESKWCLNELVKMKELEGKLVTIPIFYNVEPATVRYQKEAFGAALTKTQENDSDGQMKKWKEALTYVSLLVGFPFNSKSKEKETTLIDKIVDAVLQKLSKISSEES
AT4G19910.1_TIR		4	176	172			GLU	76	GLU	76	FIDSDE-RRGR	DEGFNVFIDSDE-RRGRGMEH-	QARPLVFINHGESDQSDGFIRHVERALNDEGFNVFIDSDERRGRGMEHIFRAIDNSNVALVIFSDRYTASELCLHEAVRIYDRRREGKLVLIPVFYRVSEDDVNMFNGRFGESFLETLTIQGFRDHPFAEHWMRNVNFICTDTGFTSADYSSNDTSLVEEIVRAIKRRLQGKK
AT4G19920.1_TIR		41	216	175			GLU	82	GLU	82	FIDSNEMKGR-	IAGVNVFIDSNEMKGR-DLQN-	PQSLPPRPRPQVFVSFRGKELRHGFVSHVVKALRIAGVNVFIDSNEMKGRDLQNLFKRIENSKMALVIFSDRFSESDWCLNELVKIDDCVKEGKLTVIPVFYRVNTDDVKNFKGKFGSCFIETVQRQSPKEEPMAERWVNSVKSISSKTGFTSEVHRIDSYLVDAIVRDVKRQLPY
AT4G19925.1_TIR		8	190	182			GLU	84	GLU	84	FVDNDHDQWPH	DARVNVFVDNDHDQWPHHDDHL	RRPRPQIYISFQGNDLRKGFVSHVVKALKDARVNVFVDNDHDQWERRGPHHHDDHLFVRRIHNSKLALVIFSDQYAESQQCLNELTTIHERVAEGKLMVIPIFYKVNIEEVNNLEGRFGKCFDEMVRTQGRQNHQLTHHIVGCLRSIARKPSFTSGYYSNDSDLVEAIIQGIKKKIPYISAKQ
AT4G23440.1_TIR		103	249	146			GLU	105	GLU	105	FMSDRGRCRSS	FQGMSCFMSDRGRCRSS-KQRI	TPSRYGRGHESSSYTQTSSVSVSYNRLRCCDVFIGLYGQKPSLLRFADWLRAELEFQGMSCFMSDRGRCRSSRKQRIVERAMDGASFGVIILTRKAFKNPYTIEELRFFANKKNLVPVFFDLSPGECLVRDIVEKRGDLWEKHGGEL
AT4G23510.1_TIR.1	y	2	192	190			GLU	82	GLU	82	FMDEYEIRGR-	EIEINVFMDEYEIRGR-PIT-T	TNSSQSRKPQVFISFRGKAQRKTLVSFIKSKLEEISEINVFMDEYEIRGRPITTLFERIRESSIALVIFSDKYPESRWCLDELVEIKKQMETGSIVPFPIFYKVKAESVKNQTGHFRNVLLKTEEDVRKKVDRSNIRSILETEDMIWGWRQALVSVGGRMGFSYNHKCDNDFVNDIVVQIKKMLADLSPSP
AT4G23510.1_TIR.2	y	324	515	191			GLU	83	GLU	83	YVED-------	SNQILVYVED-----------E	FSFLCNILKRSEMKIDPLSQRVFIGLGEKHLGKFLVSSLKEELESNQILVYVEDETKSRIKESGVAVVFFSKKYPNSEKCLDELVEIKKLMDAGKIDPLPVFYSLKDEPVKNLKGYFLNRLLKIENEVRKNIKTRDDKSILDTEAKIWGWRDALSSIASRPGLSYELSTDDVFVSDIVTKVNELFASRERKK
AT4G23515.1_TIR		4	189	185			GLU	77	GLU	77	FTDDKL-TGQ-	DGNVNVFTDDKL-TGQ-PLQN-	THYNKDQVFISFRGKDERNGLLTLLKQKLIDGNVNVFTDDKLTGQPLQNLFGHIRKSRIAIVIFSKNYAESGWCLDELVEIKKCFETEALKAVIPIFHRVKVSSVKKQSGKFGEKFLALQNYLLAEEVDKKKIKRINSRIKRWKKALKIVTEIAGLTHDKNSPELAFVEKVVEKIIRHLASIAAEE
AT4G36140.1_TIR.1	y	42	256	214	sensor		GLU	82	GLU	82	LIDNETERCV-	RSGFEPLIDNETERCV-SIGPE	TASSRNWEHNVFSSFSSVDVPKSFLSRIRKELRRKGFEPLIDNETERCVSIGPELRNAISVSRIVIVVLSRNYALSPWCLDELVEIMKCKEELGQRVVTIFYNLDPIDVLKQTGDFGDNFRKTRKGKTDEDIWKCTRALAELPRVYKLTSRLSIKIDDTAMNKHREECERKNKEDIDRWIKALEQVATIDGYRSRDWDDEKAMVKKIANDISSIM
AT4G36140.1_TIR.2	y	433	579	146	sensor		MET	67	MET	67	FVNYS------	RSGISAFVNYS-------E---	GLLPTVYIYCEDTLQYSFASHLSMDFRRKGISAFVNYSETLDVIERVSASVLVFSKSCVSSTSCLDMLVRVFQCRRKTGQLVVPVYYGISSSDVVVQEHKSVDRIREWSSALQELRELPGHHNREECSESELVEEIVKDVHEKLFPT
AT4G36150.1_TIR		8	182	174	executor	SAA1	GLU	84	GLU	84	FIDRNETKGR-	RDGINVFIDRNETKGR-DLSN-	SSSSVQLSPPQHQVFLNFRGKQLRNGFVSHLEKALRRDGINVFIDRNETKGRDLSNLFSRIQESRIALAIFSSMYTESYWCLDELVKIKDCVDLGTLVVIPIFYMVDTDDVKNLKGAFGYTFWKLAKTCNGEKLDKWKQALKDVPKKLGFTLSEMSDEGESINQIVGEVIKVLSS
AT5G11250.1_TIR		1	156	155			GLU	53	GLU	53	FVDEI--KRGE	RMGITPFVDEI--KRGESIGPE	MEFQRMGITPFVDNEIKRGESIGPELLRAIRGSKIAIILLSRNYASSKWCLDELVEIMKCREEYGQTVMAIFYKVDPSDVKNLTGDFGKVFRKTCAGKPKKDIGRWRQAWEKVATVAGYHSINWDNEAAMIKKIATDISNILINSTPSRDFDGLVG
AT5G11250.2_TIR		52	238	186			GLU	84	GLU	84	FVDNE-IKRGE	RMGITPFVDNE-IKRGESIGPE	PPPSSSCIWTHQVFPSFSGEDVRRDFLSHIQMEFQRMGITPFVDNEIKRGESIGPELLRAIRGSKIAIILLSRNYASSKWCLDELVEIMKCREEYGQTVMAIFYKVDPSDVKNLTGDFGKVFRKTCAGKPKKDIGRWRQAWEKVATVAGYHSINWDNEAAMIKKIATDISNILINSTPSRDFDGLVG
AT5G17680.1_TIR		7	178	171			GLU	86	GLU	86	FRDDLDLQRGK	RMGIKAFRDDLDLQRGKSISPE	SSSSSSSTVWKTDVFVSFRGEDVRKTFVSHLFCEFDRMGIKAFRDDLDLQRGKSISPELIDAIKGSRFAIVVVSRNYAASSWCLDELLKIMECNKDTIVPIFYEVDPSDVRRQRGSFGEDVESHSDKEKVGKWKEALKKLAAISGEDSRNWDDSKLIKKIVKDISDKLVSTS
AT5G17880.1_TIR		12	185	173	executor	CSA1	GLU	78	GLU	78	FIDTDEEMGQ-	RSGINAFIDTDEEMGQ-ELS-V	GETPQDQVFINFRGVELRKNFVSHLEKGLKRKGINAFIDTDEEMGQELSVLLERIEGSRIALAIFSPRYTESKWCLKELAKMKERTEQKELVVIPIFYKVQPVTVKELKGDFGDKFRELVKSTDKKTKKEWKEALQYVPFLTGIVLDEKSDEDEVINIIIRKVKEILNRRSEGP
AT5G17890.1_TIR		14	168	154	sensor	CHS3	VAL	83	LYS	79	FVDACGLQETK	REGISVFVDACGLQETKFF--S	ADCSHSVNIICEETVLHSLVSHLSAALRREGISVFVDACGLQETKFFSIKQNQPLTDGARVLVVVISDEVEFYDPWFPKFLKVIQGWQNNGHVVVPVFYGVDSLTRVYGWANSWLEAEKLTSHQSKILSNNVLTDSELVEEIVRDVYGKLYPAER
AT5G17970.1_TIR		5	190	185			GLU	85	GLU	85	FKDGGIKRSR-	HNGIDAFKDGGIKRSR-SIWPE	SSSSSFSDRHSYHVFPSFCGEDVRRNFLSHLHKELQHNGIDAFKDGGIKRSRSIWPELKQAIWESKIFIVVLSKNYAGSCWCLDELVEIMECREVVGKTLVPIFYDVDPSSVRKQTGDFGKAFDKICDVRTEEERQRWRQALTNVGNIAGECSSKWDNDAKMIEKIVAYVSEELFCFTSSTDFEDL
AT5G18350.1_TIR		9	195	186			GLU	85	GLU	85	FVDT-KMKRGS	RSGIFPFVDT-KMKRGSSIGPV	SLSSTPTRTWTHHVFLSFRGEDVRKGFLSHIQKEFERKGIFPFVDTKMKRGSSIGPVLSDAIIVSKIAIVLLSKNYASSTWCLNELVNIMKCREEFGQTVMTVFYEVDPSDVRKQTGDFGIAFETTCVGKTEEVKQSWRQALIDVSNIVGEVYRIWSKESDLIDKIAEDVLDELNYTMSRDFDGYVG
AT5G18360.1_TIR		8	187	179			GLU	82	GLU	82	FIDND-IKRSQ	RSGIRTFIDND-IKRSQMISSE	SLQSCNWRHHVFPSFSGKDVRRTFLSHLLKEFRRKGIRTFIDNDIKRSQMISSELVRAIRESRIAVVVLSRTYASSSWCLNELVEIKKVSQMIMPVFYEVDPSDVRKRTGEFGKAFEEACERQPDEEVKQKWREALVYIANIAGESSQNWDNEADLIDKIAMSISYELNSTLSRDSYNLV
AT5G18370.1_TIR		51	236	185			GLU	84	GLU	84	FIDDE-MKRGE	SKGIVPFIDDE-MKRGESIGPG	LSSPISRTWTHQVFPSFRGEDVRKGFLSHIQKEFKSKGIVPFIDDEMKRGESIGPGLFQAIRESKIAIVLLSKNYASSSWCLNELVEIMNCREEIGQTVMTVFYQVDPSDVRKQTGDFGKAFKKTCVGKTQEVKQRWSRALMDVANILGQDSRKWDKEADMIVKVAKDVSDVLSYTPSRDFDDYVG
AT5G22690.1_TIR		4	187	183			GLU	80	GLU	80	FKDND-IQRSQ	RSLISVFKDND-IQRSQSLDPE	SYRNWLYDVFPSFSGEDVRVTFLSHFLKELDRKLISVFKDNDIQRSQSLDPELKLAIRDSRIAIVVFSKNYAASSWCLDELLEIVKCKEEFGQIVIPVFYGLDPCHVRKQSGEFGIVFENTCQTKTDDEIQKWRRALTDVANILGFHSSNWDNEATMVEDIANDVLAKLNLTTTSNDFEGFVGI
AT5G36930.1_TIR		6	178	172			GLU	83	GLU	83	FMDDVELQRGE	RCGISTFMDDVELQRGEYISPE	ERIPERWTYDVFVSFRGADVRKNFLSHLYDSLRRCGISTFMDDVELQRGEYISPELLNAIETSKILIVVLTKDYASSAWCLDELVHIMKSHKNNPSHMVFPIFLYVDPSDIRWQQGSYAKSFSKHKNSHPLNKLKDWREALTKVANISGWDIKNRNEAECIADITREILKRLP
AT5G38340.1_TIR		51	233	182			GLU	80	GLU	80	FIDND-IDRSK	RSGIVPFIDND-IDRSKSIGPE	SSLSRKYDVFPSFHGADVRKTFLSHMLKEFKRKGIVPFIDNDIDRSKSIGPELDEAIRGSKIAIVMLSKNYASSSWCLNELVEITKCRKDLNQTVMTIFYGVDPTDVKKQTGEFGKVFERTCESKTEEQVKTWREVLDGAATIAGEHWHIWDNEASMIEKISIDVSNILNRSSPSRDFDDLIG
AT5G38344.1_TIR		49	213	164			GLU	85	GLU	85	FIDND-IERSK	GKGVVPFIDND-IERSKSIGPE	STPSSLPRKRKHDVFPSFHGADVRKTFLAHILKEFKGKGVVPFIDNDIERSKSIGPELIEAIRGSKIAIVLLSRNYASSSWCLNELVEIMKCREQLGQTVMTIFYDVDPTDVKKQTGDFGKVFKKTCKGKPKEEIKRWQKVLEDVATIAGEHSRNWLAFWIYILL
AT5G38850.1_TIR		2	179	177			GLU	81	GLU	81	FDDQG-IERSQ	SNGITMFDDQG-IERSQTIAPA	ASARTWRYNVFPSFHGGDIRKTFLSHLRKQFNSNGITMFDDQGIERSQTIAPALIQAIRESRISIVVLSKNYASSSWCLNELVEILKCKDVVMPIFYEVDPSDVRKQTGDFGKAFKNSCKSKTKEERQRWIQALIFVGNIAGEHSLKWENEADMIEKIAKDVSDKLNATPSKDFDAFV
AT5G40090.1_TIR		12	174	162	sensor	CHL1	GLU	78	GLU	78	FLSYRCLEKRF	RNGIRTFLSYRCLEKRFGIGQR	LLLGREVDVFLSFCCQTSHGYFQNILIRNGIRTFLSYRCLEKRFGPIGQRTLKALEESRVAVVMTSTTKPCSVGFLEELLVILEFQEKGSLMVIPIFLTDLSFNVEEICRQHPEKAPSWRTALTKLTNLAAEYPLSQNLAGMDQSDLLNQIARDISLVVFYSG
AT5G40100.1_TIR		2	177	175	executor		GLU	85	GLU	85	FKDDKRLELGD	SRGIATFKDDKRLELGDHISEE	ASSSASRASSYDVFLSFRGEDTRHSIVSHLYEALTSRGIATFKDDKRLELGDHISEELQRAIEGSDFVVVVLSENYPTSRWCLMELQSIMELQMEGRLGVFPVFYRVEPSAVRYQLGSFDLEGYQRDPQMADMVPKWRQALKLIADLSGVASGQCIDEATMVRKIVEDISKRKTLK
AT5G40910.1_TIR		5	186	181			GLU	81	GLU	81	FKDQE-IERGH	SKGITPFKDQE-IERGHTIGPE	SPSDFKRYHVFSSFHGPDVRSGFLSHLHNHFESKGITPFKDQEIERGHTIGPELIQAIRESRVSIVVLSEKYASSCWCLDELVEILKCKEASGQVVMTIFYKVDPSDVRKQRGDFGSTFKKTCEGKTWIVKQRWIKALEYIATVAGEHSLSWANEAELIQKIATDVSNKLNLTPSRDFEGMV
AT5G41540.1_TIR		3	185	182			GLU	82	GLU	82	FKDQE-IERGQ	IKGIVAFKDQE-IERGQRIGPE	SSSTHVRKYHVFPSFHGSDVRRKFLSHLRFHFAIKGIVAFKDQEIERGQRIGPELVQAIRESRVSLVVLSKNYPSSSWCLDELVEILKCKEDQEQIVMPIFYEIDPSDVRKQSGDFGKAFGKTCVGKTKEVKQRWTNALTEAANIGGEHSLNWTDEAEMIEKIVADVSNKLNVIPSRDFEEMV
AT5G41550.1_TIR		3	187	184			GLU	84	GLU	84	FKDQE-IEKGN	SKGITTFKDQE-IEKGNTIGPE	LSSSSSNIRRYHVFPSFHGPDVRKGFLSHLHYHFASKGITTFKDQEIEKGNTIGPELVNAIRESRVSIVLLSKKYASSSWCLDELVEILKCKEDQGQIVMTIFYDVDPSSVRKQKGDFGSTFMKTCEGKSEEVKQRWTKALTHVANIKGEHSLNWANEADMIQKIATDVSTKLSVTPSRDFEGMV
AT5G41740.1_TIR		5	178	173			GLU	85	GLU	85	FNDQN-IERGQ	SKGITTFNDQN-IERGQTIGPE	SSSSSSSHIRRHHVFSRFHGPDVRKGFLSHLHSLFASKGITTFNDQNIERGQTIGPELIQGIKEARVSIVVLSKNYASSSWCLDELVEILKCKEALGQIVMTSGVFGKAFEKTCQGKNEEVKIRWRNALAHVATIAGEHSLNWDNEAKMIQKIATDVSDKLNLTPSRDFEGMVG
AT5G41750.1_TIR		3	188	185			GLU	84	GLU	84	FNDQK-IDRGQ	SKGITTFNDQK-IDRGQTIGPE	LSSSLSCIKRYQVFSSFHGPDVRKGFLSHLHSVFASKGITTFNDQKIDRGQTIGPELIQGIREARVSIVVLSKKYASSSWCLDELVEILKCKEALGQIVMTVFYEVDPSDVKKQSGVFGEAFEKTCQGKNEEVKIRWRNALAHVATIAGEHSLNWDNEAKMIQKIVTDVSDKLNLTPSRDFEGMVG
AT5G44510.1_TIR		29	216	187			GLU	85	GLU	85	FID-NEMKRGG	RNGITPFID-NEMKRGGSIGPE	SPPSSLSQNWLHPVFLSFRGEDVRKGLLSHIQKEFQRNGITPFIDNEMKRGGSIGPELLQAIRGSKIAIILLSRNYGSSKWCLDELVEIMKCREELGQTVMTVFYDVDPSDVRKQKGDFGKVFKKTCVGRPEEMVQRWKQALTSAANILGEDSRNWENEADMIIKISKDVSDVLSFTPSKDFDEFVGI
AT5G44870.1_TIR		6	180	174			GLU	79	GLU	79	YIDTE-EVPSE	SAGITYYIDTE-EVPSEDLTV-	EILPESWQVFINFRGADLRNGFISHLAGALTSAGITYYIDTEEVPSEDLTVLFKRIEESEIALSIFSSNYAESKWCLDELVKIMEQVKKGKLRIMPVFFNVKPEEVREQNGEFGLKLYGEGKSKRPNIPNWENALRSVPSKIGLNLANFRNEKELLDKIIDSIKKVLARITRASR
AT5G44900.1_TIR		11	186	175			GLU	80	GLU	80	FIDDHELRGR-	KENVNVFIDDHELRGR-DLDH-	VGPIPPQYQVFINFRGEKLRDGFLGFLVDALLKENVNVFIDDHELRGRDLDHLFSRIEESRVALTIFSKNFTNSRWCLDELAKIKECVDQESLTVIPIFFKMKTDDVKKLKGNFGDNFRDLKLTHRGEPETYRRWKDAILYVSKKTGLSSSRYSRQNDLVNTIVEEVKKVLNDIAE
AT5G44910.1_TIR		6	179	173			GLU	78	GLU	78	FVDRAEANRR-	DERVNVFVDRAEANRR-DIR-N	PYQRPPQVFISFYGNESRDNFIKYLVWGLRDERVNVFVDRAEANRRDIRNISTKIEESNIAVVIFSKRYTESEMCLNELQKMYEHVEQSNLKVIPVFYDVSISGVKNLEDEFGNHFEELREKYANDPLKILKWEDSLSSIVERTGLTSEDHGTGLGLVRAIVTAVKSELMDSER
AT5G44920.1_TIR		3	187	184			GLU	81	GLU	81	FIDTKEQKGR-	NAGINVFIDTKEQKGR-RLQY-	EQVQEPLSDQVFINFRGDELREIFVNHLELQLRNAGINVFIDTKEQKGRRLQYLFTRIKKSKIALAIFSKRYCESKWCLDELVTMNEQMKEKKLVVIPIFYNVRSDDVKRAANPDGEGNLDGEFSLPFKQLKQNHAGEPERVEGWERALRSVTKRIGFSRSNSKYKHDTDFVLDIVKEVKKQLNI
AT5G45000.1_TIR.1	y	9	183	174			GLU	79	GLU	79	FTDEIEVRGR-	DAKINVFTDEIEVRGR-DIQ-N	EEIPPQHQVFINFRGEELRKSFLGFLLKAMRDAKINVFTDEIEVRGRDIQNLLSRIEESRVAIAILSKRYTESSWCLDELVKMKERIDQDELVVIPIFYRLDATNCKRLEGPFGDNFRNLERDYRSEPERIKKWKEALISIPQKIGLTSAGHRDESELVDSIVKEVKKVLIDVSR
AT5G45000.1_TIR.2	y	212	389	177			GLU	77	GLU	77	FKDSFKLIGSG	DSGINVFKDSFKLIGSGQ-KQE	TRRPQVFVNFCNDELGDNFIKHLVWALRDSGINVFKDSFKLIGSGQKQEVFMSIENSNIALAIFSKRYSESYRCLNELVKMEELAKEGKLVVIPVFYSVKTNEVRRLEGEFGIHFRNTKERFAMEPMMVESWEKSLKSSTVTGRIGLSLEAHMNEFALVGAIVKEVTRLLPNSPKKKK
AT5G45050.1_TIR		2	142	140	sensor	RRS1B	VAL	75	LYS	71	FID--S-D-DS	RSGVDVFID--S-D-DSLSN-E	TESEQIVYISCIEEVRYSFVSHLSKALQRKGVNDVFIDSDDSLSNESQSMVERARVSVMILPGNRTVSLDKLVKVLDCQKNKDQVVVPVLYGVRSSETEWLSALDSKGFSSVHHSRKECSDSQLVKETVRDVYEKLFYMER
AT5G45050.2_TIR		2	142	140	sensor	RRS1B	LYS	71	LYS	71	FID--S-D-DS	RSGVDVFID--S-D-DSLSN-E	TESEQIVYISCIEEVRYSFVSHLSKALQRKGVNDVFIDSDDSLSNESQSMVERARVSVMILPGNRTVSLDKLVKVLDCQKNKDQVVVPVLYGVRSSETEWLSALDSKGFSSVHHSRKECSDSQLVKETVRDVYEKLFYMER
AT5G45060.1_TIR		4	180	176	executor	RPS4B	GLU	83	GLU	83	FIDNY-ADKGE	NDNIKVFIDNY-ADKGEPLET-	SSSSTGLPPQHQVFINFRGEDLRLGFVSHLVEALENDNIKVFIDNYADKGEPLETLLTKIHDSKIALAIFSGKYTESTWCLRELAMIKDCVEKGKLVAIPIFYKVDPSTVRGVRGQFGDAFRDLEERDVIKKKEWKQALKWIPGLIGITVHDKSPESEILNEIVKEVKKVLKKVSLE
AT5G45070.1_TIR		4	181	177			GLU	83	GLU	83	FIDKDEVVGT-	EANINVFIDKDEVVGT-DLV-N	SSSVRPTPTGPQVFINFRGKDLRNGFLSFLEPAMREANINVFIDKDEVVGTDLVNLFVRIQESRVAVVIFSKDYTSSEWCLDELAEIKDCINQGGLNAIPIFYKLAPSSVLELKGGFGDTFRVLKEKYKNDPERTQKWQEALESIPKLKGLRLAEKSDRNEREFMNEMILEIQKALWQ
AT5G45080.1_TIR		11	184	173			GLU	77	GLU	77	FIDENEFLGS-	EANINVFIDENEFLGS-EMA-N	TPTGPQVFICFRGADVRKHFISFLVPALREANINVFIDENEFLGSEMANLLTRIEESELALVIFSVDFTRSHRCLNELAKIKERKDQGRLIVIPIFYKVKPSAVKFLEGKFGDNFRALERNNRHMLPITQKWKEALESIPGSIGMPLAEQSERTDNDFINSMVIKIQQLLENMA
AT5G45090.1_TIR		38	177	139			-	-	-	-	FID-E--EEVR	NKNINVFID-E--EEVRSG--N	RMRSTLKVHKSQEEDVSKGLINFLEPVLQNKNINVFIDEEEVRGKGLKNLFKRIQDSKISLAIFSESKCDFNDLLKNNESADEAIPIFYKVDATGDLADLQNSVKCKKDLINSAVEEMSKLLANISVGVYREKEANSKCF
AT5G45090.2_TIR		18	176	158			LEU	72	-	-	FIDE-EEVRG-	NKNINVFIDE-EEVRG-KGLKN	SRPLVFIKSQEEDVSKGLINFLEPVLQNKNINVFIDEEEVRGKGLKNLFKRIQDSKISLAIFSESKCDFNDLLKNNESADEAIPIFYKVDATGDLADLQNSVKCKKDLINSAVEEMSKLLANISVGVYREKEANSKCFMVPARKLQMSHSEKLINWTWS
AT5G45200.1_TIR		12	182	170	executor		GLU	80	GLU	80	FIDTRETMGT-	RERINVFIDTRETMGT-GLEN-	QQQPPPQHKVFINFRGAELRHKFISHLLKALERERINVFIDTRETMGTGLENLFQRIQESKIAIVVISSRYTESQWCLNELVKIKECVEAGTLVVFPVFYKVDVKIVRFLTGSFGEKLETLVLRHSERYEPWKQALEFVTSKTGKRVEENSDEGAEVEQIVEHVKEILRTI
AT5G45210.1_TIR		2	168	166	sensor		THR	75	THR	75	CLGGDTDVVT-	RRSVSVCLGGDTDVVT-PR---	ATSKADEVFIDFSGIETRNSFVSHLSAAFRRRSVSVCLGGDCTDVVTPRKTNEGCKVFVVVFSEDYALSKQCLDTLVEFLERKDDGLVIVPVYYGGVTESMVKQQTERFGVAFTQHQNNYSYDQVAKWRDCLIQTASLPGHELNLQQEDSEFVEKIVADVREVLDAT
AT5G45220.1_TIR.1	y	5	176	171			LYS	81	LYS	81	FVGF-------	KKNINVFVGF--------NGC-	SSSSSVELPPQHTVFILYNGSRMGFIYHLIMALEKKNINVFVGFNGCICEPVERLSNRIESIIVLVIFTSRYTESKWCLMKLVDINKCAEKDHLVAIPIFYKLDPSTVRGLSGQFGDAFRDLRESTGLMEKWKEALKSISDRPGIRVDKSSPKAKRIEIVVKKVLSRIPSEG
AT5G45220.1_TIR.2	y	325	531	206			GLU	79	GLU	79	FIDNQEQRGE-	RSEINVFIDNQEQRGE-DLNT-	KVKPPKFQVFINFRGDQLRNNFVGYLVDALRRSEINVFIDNQEQRGEDLNTLFKRIEDSGIAIVVFSSRYTESKWCLEELVKIKERVHQGLLKVLPIFYKVTPTNVKRPKGEFGDHFRDKEYMYESDEPMIKRWKEAIVFISHRFALTLDEKSSSEMLDTSLHMYVHARVWNLKELISTFLTKCSSALEIDFVETIVKEVLKILQAI
AT5G45230.1_TIR		4	190	186	executor		GLU	80	GLU	80	FID-SDEAVGE	RDGINAFID-SDEAVGEELK-N	SSDVKVEPQVFINFRGDELRKTFISHLHKRLQRDGINAFIDSDEAVGEELKNLFKRIENSEIALAVLSSRYTESHWCLQELVKMMECSMKGEGCNKKLLVIPIFYKLKIDTVKELDGDFGRNLWDLWRKPGCGRDRDSRIVKWNEALKYFLSRNALVFSETGKEEEFVSTIATHVKNALSKITPQRG
AT5G45240.1_TIR		1	156	155	sensor		ASN	62	ASN	62	F----------	CRGIKQF---------------	MDKKEETKQPDNIIYDKNDSSVASFISYLMAGFGCRGIKQFLGIYLVILSRDYASSVLCLENLELCCDDKKSYEVVPVFYGVSRSDVRQQSGPFSDAFTKLERSNPADHVTKWRRMFAKIAELKGHEYDEELSEESEFVEEIVEDVYELLNPTEEI
AT5G45250.1_TIR		6	184	178	executor	RPS4	GLU	83	GLU	83	FIDDYEDRGQP	LNNINVFIDDYEDRGQPLDV--	ISTVEDKPPQHQVFINFRGADLRRRFVSHLVTALKLNNINVFIDDYEDRGQPLDVLLKRIEESKIVLAIFSGNYTESVWCVRELEKIKDCTDEGTLVAIPIFYKLEPSTVRDLKGKFGDRFRSMAKGDERKKKWKEAFNLIPNIMGIIIDKKSVESEKVNEIVKAVKTALTGIPPEGSH
AT5G45260.1_TIR		4	153	149	sensor	RRS1-S	VAL	81	-	-	VVVD-VDI-DD	RSGINNVVVD-VDI-DDLFKE-	CEKDEEFVCISCVEEVRYSFVSHLSEALRRKGINNVVVDVDIDDLLFKESQAKIEKAGVSVMVLPGNCDPSEVWLDKFAKVLECQRNNKDQAVVSVLYGDSLLRDQWLSELDFRGLSRIHQSRKECSDSILVEEIVRDVYETHFYVGRIG
AT5G46260.1_TIR		2	183	181			GLU	84	GLU	84	FRDNEIERSHS	RSLITAFRDNEIERSHSLWP-D	ASSSSSRNWLYDVFLSFRGGDVRVTFRSHFLKEFDRKLITAFRDNEIERSHSLWPDLEQAIKESRIAVVVFSKNYASSSWCLNELLEIVNCNDKIIIPVFYGVDPSQVRYQIGEFGKIFEKTCKRQTEEVKNQWKKALTHVANMLGFDSSKWDDEAKMIEEIANDVLRKLLLTTSKDFEDFV
AT5G46270.1_TIR		12	195	183			GLU	85	GLU	85	FRDNEIERSHS	RSLITAFRDNEIERSHSLWP-D	MASSSSSRNWLYDVFLSFRGGDVRVTFRSHFLKELDRKLITAFRDNEIERSHSLWPDLEQAIKDSRIAVVIFSKNYASSSWCLNELLEIVNCNDKIVIPVFYGVDPSQVRHQIGDFGKIFEKTCKRQTEQVKNQWKKALTDVANMLGFDSATWDDEAKMIEEIANDVLAKLLLTTPKDFENFVG
AT5G46450.1_TIR		2	188	186			GLU	85	GLU	85	FKDNE-MERSQ	RSSIITFKDNE-MERSQSIAPE	ASSSSSSRNWSYDVFPSFSGEDVRKTFLSHFLRELERKSIITFKDNEMERSQSIAPELVEAIKDSRIAVIVFSKNYASSSWCLNELLEIMRCNKYLGQQVIPVFYYLDPSHLRKQSGEFGEAFKKTCQNQTEEVKNQWKQALTDVSNILGYHSKNCNSEATMIEEISSHILGKLSLTPSNDFEEFVG
AT5G46470.1_TIR		3	190	187			GLU	85	GLU	85	FKDNE-IERSQ	RSLIISFKDNE-IERSQSLDPE	SSSSSSSRNWSYHVFPSFSGEDVRNTFLSHFLKELDRKLIISFKDNEIERSQSLDPELKHGIRNSRIAVVVFSKTYASSSWCLNELLEIVKCKKEFGQLVIPIFYNLDPSHVRKQTGDFGKIFEKTCRNKTVDEKIRWKEALTDVANILGYHIVTWDNEASMIEEIANDILGKMNISPSNDFEDLVGI
AT5G46490.1_TIR		2	183	181			GLU	84	GLU	84	FRDNEIERSHS	RSLITAFRDNEIERSHSLWP-D	ASSSSSRNWLYDVFLSFRGGDVRVTFRSHFLKEFDRKLITAFRDNEIERSHSLWPDLEQAIKDSRIAVVVFSKNYASSSWCLNELLEIVNCNDKIIIPVFYGVDPSQVRYQIGDFGRIFEKTCKRQTEEVKNQWKKALTLVANMLGFDSAKWDDEAKMIEEIANDVLRKLLLTTSKDFDDFV
AT5G46510.1_TIR		3	179	176			GLU	79	GLU	79	FRDQN-MERSQ	-KSVNSFRDQN-MERSQSLDPM	SSRNWVYDVFPSFSGTDVRRNFLSHLLKGLHKSVNSFRDQNMERSQSLDPMLKQAIRDSRIALVVFSKNYASSSWCLNELLEIVKCKEEFGQMVIPIFYCLDPSHVRHQDGDFGKNFEETCGRNTEEEKIQWEKALTDVANLAGFDSVTWDDEAKMIEEIANDVSGKLLSTSSTDSA
AT5G46520.1_TIR		2	179	177			GLU	84	GLU	84	FRDNEIERSHS	RSLISAFRDNEIERSHSLWP-D	ASSSSSRNWVYDVFLSFSGKDVRVTFRSHFLKELDRKLISAFRDNEIERSHSLWPDLEQAIKDSRIAVVVFSKNYASSSWCLNELLEIVNCNDKIIIPVFYGVDPSQVRYQIGEFGSIFEKTCKRQTEEVKNQWKKALTDVANMLGFDSAKWDDEAKMIEEIANDVLAKLLLTSSTDS
AT5G48770.1_TIR		7	188	181	executor		GLU	82	GLU	82	FKDDQDLEVGD	AKGIITFKDDQDLEVGDHISSH	SSPPPCNYDVFLSFRGEDTRRTIVSHLYAALGAKGIITFKDDQDLEVGDHISSHLRRAIEGSKFAVVVLSERYTTSRWCLMELQLIMELYNLGKLKVLPLFYEVDPSDVRHQRGSFGLERYQGPEFADIVQRWRVALCMVANLSGMVSRYCADEAMMLEEIVEVISSRLASMQATSFEDLVG
AT5G48780.1_TIR		1	183	182	sensor		SER	86	SER	86	FEDENESLRGE	RSGIKTFEDENESLRGELDSSA	MSSSSSSSSQKFYVFLSFQGLDTRRTFVSHLRRSLDRKGIKTFEDENESLRGELDSSAVYQTIGESKVAVVLISVNYASSPLCLDSLLKILKFHQSGSLVLIPIFYEVDPMDVRKQIGKLYEAFSLHERENPEKVQTWRQALSQLVSIPGGQYSEIWDGDAELIHQITVDIWNIFVASKSSDL
AT5G49140.1_TIR		5	186	181			GLU	84	GLU	84	FKDDL-IERSQ	SKGIVTFKDDL-IERSQTIGLE	SSSGSSSCWKYDVFPSFRGEDVRGNFLSHLMKEFESKGIVTFKDDLIERSQTIGLELKEAVRQSKIFVVIFSKNYASSSWCLDELVEILKCKEERRLIPIFYKVNPSDVRNQTGKFGRGFRETCEGKNDETQNKWKAALTEAANIAGEDSQSWKNEADFLTKIAKDILAKLNGTPSNDFENI
AT5G51630.1_TIR		3	188	185			GLU	82	GLU	82	FIDNN-IERSH	RSSINTFIDNN-IERSHAIAPD	SSSSRSWTYDVFPSFSGEDVRKSFLSHLLKKLHRKSINTFIDNNIERSHAIAPDLLSAINNSMISIVVFSKKYASSTWCLNELVEIHKCYKELTQIVIPIFYEVDPSDVRKQTREFGEFFKVTCVGKTEDVKQQWIEALEEVASIAGHDSKNWPNEANMIEHIAKDVLNKLIATSSSNCFGDLVGI
AT5G56220.1_TIR		146	315	169			GLU	98	GLU	98	FVADRAKYSDT	LQGIACFVADRAKYSDT-SHEI	VPRVSLAKVSVSSPATNTKLRSSDVFIGFHGQNPNLVRFCKWLKSELELQGIACFVADRAKYSDTQSHEIADRVICSVTYGIVVVSCSSLLNYLSLEEVRFFAQKKNLIPIFYGTGPSEIMGLLNCNAIDKECKEAIDGLIKSHEFKLEANESNWRSCVGKTATILRAKL
AT5G58120.1_TIR		4	189	185			GLU	85	GLU	85	FNDQSI-ERSQ	YNGISMFNDQSI-ERSQTIVPA	SSSSSRSRTWRYRVFTNFHGPDVRKTFLSHLRKQFSYNGISMFNDQSIERSQTIVPALTGAIKESRISIVVLSKNYASSRWCLDELLEILKCREDIGQIVMTVFYGVDPSDVRKQTGEFGIAFNKTCEGKTNEETQKWSKALNDVGNIAGEHFFNWDNEAKMIEKIARDVSNKLNATISWDFEDMV

### Sheet: Table S4
	prot_acc	prot_acc_beta	prot_score	pep_score	prot_sequences	prot_sequences_sig	Cys number 1	Cys number 2	pep_seq	pep_seq_beta	pep_var_mod	sample
	3::RPS4_Flag	3::RPS4_Flag	16612	19.72	145	145	783	1020	DCKMLEEIPGR	LSVTCTFK	intact crosslink Xlink:Disulfide (C)	hah230714_1
	3::RPS4_Flag	3::RPS4_Flag	16612	28.33	145	145	783	1020	DCKMLEEIPGR	LSVTCTFK	intact crosslink Xlink:Disulfide (C)	hah230714_1
	3::RPS4_Flag	3::RPS4_Flag	16612	15.38	145	145	783	1020	DCKMLEEIPGR	LSVTCTFK	intact crosslink Xlink:Disulfide (C)	hah230714_1
	3::RPS4_Flag	3::RPS4_Flag	16612	35.99	145	145	783	1020	DCKMLEEIPGR	LSVTCTFK	intact crosslink Xlink:Disulfide (C)	hah230714_1
	3::RPS4_Flag	3::RPS4_Flag	16612	14.43	145	145	501	783	SLTDKFLINTCDGR	DCKMLEEIPGR	intact crosslink Xlink:Disulfide (C)	hah230714_1
	3::RPS4_Flag	3::RPS4_Flag	19288	19.1	159	159	783	1020	DCKMLEEIPGR	LSVTCTFK	intact crosslink Xlink:Disulfide (C)	hah230714_2
	3::RPS4_Flag	3::RPS4_Flag	19288	33.87	159	159	783	1020	DCKMLEEIPGR	LSVTCTFK	intact crosslink Xlink:Disulfide (C)	hah230714_2
	3::RPS4_Flag	3::RPS4_Flag	22180	15.23	162	162	783	1020	DCKMLEEIPGR	LSVTCTFK	intact crosslink Xlink:Disulfide (C)	hah230714_3
	3::RPS4_Flag	3::RPS4_Flag	22180	29.51	162	162	783	1020	DCKMLEEIPGR	LSVTCTFK	intact crosslink Xlink:Disulfide (C)	hah230714_3
	3::RPS4_Flag	3::RPS4_Flag	22180	18.97	162	162	783	1020	DCKMLEEIPGR	LSVTCTFK	intact crosslink Xlink:Disulfide (C)	hah230714_3
	3::RPS4_Flag	3::RPS4_Flag	22180	17.27	162	162	783	1020	DCKMLEEIPGR	LSVTCTFK	intact crosslink Xlink:Disulfide (C)	hah230714_3
	3::RPS4_Flag	3::RPS4_Flag	22180	16.94	162	162	783	1020	DCKMLEEIPGR	LSVTCTFK	Oxidation (M); intact crosslink Xlink:Disulfide (C)	hah230714_3
	3::RPS4_Flag	3::RPS4_Flag	22180	16.06	162	162	783	693	LVVLNMKDCK	LNLEGCTTLK	Oxidation (M); intact crosslink Xlink:Disulfide (C)	hah230714_3
	3::RPS4_Flag	3::RPS4_Flag	44250	19.59	124	124	783	1020	DCKMLEEIPGR	LSVTCTFK	intact crosslink Xlink:Disulfide (C)	hah230714_4
	3::RPS4_Flag	3::RPS4_Flag	44250	29	124	124	783	1020	DCKMLEEIPGR	LSVTCTFK	intact crosslink Xlink:Disulfide (C)	hah230714_4
	3::RPS4_Flag	3::RPS4_Flag	44250	18.23	124	124	783	1020	DCKMLEEIPGR	LSVTCTFK	intact crosslink Xlink:Disulfide (C)	hah230714_4
	3::RPS4_Flag	3::RPS4_Flag	44250	30.46	124	124	783	1020	DCKMLEEIPGR	LSVTCTFK	intact crosslink Xlink:Disulfide (C)	hah230714_4
	3::RPS4_Flag	3::RPS4_Flag	44250	27	124	124	783	1020	DCKMLEEIPGR	LSVTCTFK	intact crosslink Xlink:Disulfide (C)	hah230714_4
	3::RPS4_Flag	3::RPS4_Flag	31532	14.16	204	204	501	783	SLTDKFLINTCDGR	DCKMLEEIPGR	intact crosslink Xlink:Disulfide (C)	hah230820_1
	3::RPS4_Flag	3::RPS4_Flag	55612	23.4	261	261	853	783	ISCLPVGISQLSQLK	LVVLNMKDCK	intact crosslink Xlink:Disulfide (C)	hah230820_2
	3::RPS4_Flag	3::RPS4_Flag	55612	17	261	261	739	783	TLTLSGCSTFKEFPLISDNIETLYLDGTAISQLPMNMEK	LVVLNMKDCKMLEEIPGR	2 Oxidation (M); intact crosslink Xlink:Disulfide (C)	hah230820_2
	3::RPS4_Flag	3::RPS4_Flag	55612	17.07	261	261	739	783	TLTLSGCSTFKEFPLISDNIETLYLDGTAISQLPMNMEK	LVVLNMKDCKMLEEIPGR	2 Oxidation (M); intact crosslink Xlink:Disulfide (C)	hah230820_2
	3::RPS4_Flag	3::RPS4_Flag	55612	21.77	261	261	739	783	TLTLSGCSTFKEFPLISDNIETLYLDGTAISQLPMNMEKLQR	LVVLNMKDCKMLEEIPGR	2 Oxidation (M); intact crosslink Xlink:Disulfide (C)	hah230820_2
	3::RPS4_Flag	3::RPS4_Flag	55612	27.79	261	261	739	783	TLTLSGCSTFKEFPLISDNIETLYLDGTAISQLPMNMEKLQR	LVVLNMKDCKMLEEIPGR	2 Oxidation (M); intact crosslink Xlink:Disulfide (C)	hah230820_2
